# A TSST-1 structural motif disrupts endothelial programs required for vascular regeneration

**DOI:** 10.64898/2026.05.12.724633

**Authors:** Sharon S. Tang, Oluwadamilola Babatunde, Phuong M. Tran, Xiao-Jun Wu, Annabella G. Castiglione, Kyle J. Kinney, Dhruthi Suresh, Kavi Prem Milan Mehta, Wilmara Salgado-Pabón

## Abstract

*Staphylococcus aureus* causes profound vascular damage during infection, where it inflicts vascular injury across organs and generates lesions that fail to heal. Superantigens are major virulence factors in *S. aureus* infections, yet their direct effects on vascular repair remain unclear. We provide evidence that TSST-1 disrupts endothelial regeneration through coordinated mechanisms. TSST-1 interferes with collective directed migration, impairing endothelial cell directional persistence and preventing re-endothelialization *in vitro*. These defects stem from cytoskeletal disorganization, characterized by stress fiber accumulation and loss of lamellipodia, and broad suppression of motility-associated secreted factors. In an *ex vivo* aortic ring assay, TSST-1 suppresses angiogenic sprouting and generates dysmorphic vascular networks. Proteomic profiling reveals a shift toward matrix rigidity, adhesion stabilization, and overall suppression of angiogenesis. These activities map to a conserved dodecapeptide motif. Hence, TSST-1 suppression of vascular repair may convert sites of tissue injury into persistently non-healing niches suited for *S. aureus* persistence.
