## Supplementary material for "A TSST-1 structural motif disrupts endothelial programs required for vascular regeneration": Table S2

### Sheet: Sheet1
Fresh medium proteins
Identified Proteins	Accession Number	Alternate ID	MW	Total Spectral Count
Albumin OS=Bos taurus OX=9913 GN=ALB PE=4 SV=1	A0A140T897	ALB	69 kDa	1572
Alpha-2-HS-glycoprotein OS=Bos taurus OX=9913 GN=AHSG PE=1 SV=2	P12763	AHSG	38 kDa	1063
Alpha-1-antiproteinase OS=Bos taurus OX=9913 GN=SERPINA1 PE=1 SV=1	P34955	SERPINA1	46 kDa	728
Cluster of Beta-1 metal-binding globulin OS=Bos taurus OX=9913 GN=TF PE=1 SV=2 (G3X6N3)	G3X6N3 [6]	TF	78 kDa	659
Cluster of Alpha-2-macroglobulin OS=Bos taurus OX=9913 GN=A2M PE=1 SV=2 (Q7SIH1)	Q7SIH1 [5]	A2M	168 kDa	474
Complement C3 OS=Bos taurus OX=9913 GN=C3 PE=1 SV=2	Q2UVX4	C3	187 kDa	309
Cluster of Apolipoprotein B OS=Bos taurus OX=9913 GN=APOB PE=1 SV=1 (A0A3Q1MFR4)	A0A3Q1MFR4 [5]	APOB	514 kDa	249
Cluster of Inter-alpha-trypsin inhibitor heavy chain H2 OS=Bos taurus OX=9913 GN=ITIH2 PE=1 SV=1 (A0A3Q1LK49)	A0A3Q1LK49 [9]	ITIH2	97 kDa	152
Cluster of Inter-alpha-trypsin inhibitor heavy chain H4 OS=Bos taurus OX=9913 GN=ITIH4 PE=3 SV=3 (F1MMD7)	F1MMD7 [3]	ITIH4	102 kDa	118
Cluster of C4a anaphylatoxin OS=Bos taurus OX=9913 GN=LOC107131209 PE=4 SV=3 (F1MVK1)	F1MVK1 [3]	LOC107131209	192 kDa	111
Cluster of Serpin A3-1 OS=Bos taurus OX=9913 GN=SERPINA3-1 PE=3 SV=1 (A0A452DJK6)	A0A452DJK6 [3]	SERPINA3-1	52 kDa	101
Cluster of Alpha-fetoprotein OS=Bos taurus OX=9913 GN=AFP PE=2 SV=1 (Q3SZ57)	Q3SZ57 [2]	AFP	69 kDa	98
Cluster of Antithrombin-III OS=Bos taurus OX=9913 GN=SERPINC1 PE=3 SV=1 (A0A3Q1NJR8)	A0A3Q1NJR8 [3]	SERPINC1	60 kDa	98
Cluster of Uncharacterized protein OS=Bos taurus OX=9913 GN=LOC506828 PE=3 SV=3 (F1MJK3)	F1MJK3 [4]	LOC506828	163 kDa	92
Cluster of Inter-alpha-trypsin inhibitor heavy chain H3 OS=Bos taurus OX=9913 GN=ITIH3 PE=3 SV=1 (A0A3Q1LQ21)	A0A3Q1LQ21 [3]	ITIH3	99 kDa	88
Apolipoprotein A-I OS=Bos taurus OX=9913 GN=APOA1 PE=1 SV=3	P15497	APOA1	30 kDa	80
Complement factor B OS=Bos taurus OX=9913 GN=CFB PE=1 SV=2	P81187	CFB	85 kDa	79
Cluster of Kininogen-1 OS=Bos taurus OX=9913 GN=KNG1 PE=4 SV=2 (F1MNV5)	F1MNV5 [2]	KNG1	48 kDa	75
Cluster of Fetuin-B OS=Bos taurus OX=9913 GN=FETUB PE=1 SV=1 (Q58D62)	Q58D62 [5]	FETUB	43 kDa	72
Cluster of 14-3-3 protein zeta/delta OS=Bos taurus OX=9913 GN=YWHAZ PE=1 SV=1 (P63103)	P63103 [15]	YWHAZ	28 kDa	72
Cluster of Serpin A3-7 OS=Bos taurus OX=9913 GN=SERPINA3-7 PE=1 SV=1 (A0A0A0MP92)	A0A0A0MP92 [3]	SERPINA3-7	47 kDa	68
Angiotensinogen OS=Bos taurus OX=9913 GN=AGT PE=1 SV=2	P01017	AGT	51 kDa	67
Cluster of Plasminogen OS=Bos taurus OX=9913 GN=PLG PE=3 SV=2 (E1B726)	E1B726 [3]	PLG	91 kDa	66
Cluster of Heat shock protein family A (Hsp70) member 8 OS=Oryctolagus cuniculus OX=9986 GN=HSPA8 PE=3 SV=1 (A0A5F9C6Y7)	A0A5F9C6Y7 [9]	HSPA8	101 kDa	62
Cluster of 2-phospho-D-glycerate hydro-lyase OS=Oryctolagus cuniculus OX=9986 PE=3 SV=1 (A0A5F9D471)	A0A5F9D471 [6]	ENO1	55 kDa	56
Cluster of Hemoglobin fetal subunit beta OS=Bos taurus OX=9913 PE=1 SV=1 (P02081)	P02081 [6]	HBB	16 kDa	56
Cluster of Complement factor H OS=Bos taurus OX=9913 GN=CFH PE=4 SV=1 (A0A3Q1LS74)	A0A3Q1LS74 [5]	CFH	140 kDa	51
Cluster of Dihydropyrimidinase-related protein 2 OS=Bos taurus OX=9913 GN=DPYSL2 PE=1 SV=1 (O02675)	O02675 [2]	DPYSL2	62 kDa	50
Cluster of Hemoglobin subunit alpha OS=Bos taurus OX=9913 GN=HBA PE=1 SV=2 (P01966)	P01966 [2]	HBA	15 kDa	48
Cluster of Complement C5a anaphylatoxin OS=Bos taurus OX=9913 GN=C5 PE=1 SV=3 (F1MY85)	F1MY85 [4]	C5	189 kDa	42
Cluster of Hemopexin OS=Bos taurus OX=9913 GN=HPX PE=4 SV=1 (A0A452DI25)	A0A452DI25 [3]	HPX	52 kDa	42
Pigment epithelium-derived factor OS=Bos taurus OX=9913 GN=SERPINF1 PE=1 SV=1	Q95121	SERPINF1	46 kDa	40
Cluster of Serpin peptidase inhibitor, clade A (Alpha-1 antiproteinase, antitrypsin), member 7 OS=Bos taurus OX=9913 GN=SERPINA7 PE=2 SV=1 (Q3SYR0)	Q3SYR0 [4]	SERPINA7	46 kDa	39
Cluster of Complement factor I OS=Bos taurus OX=9913 GN=CFI PE=1 SV=1 (A0A3Q1MF14)	A0A3Q1MF14 [5]	CFI	69 kDa	38
Cluster of L-lactate dehydrogenase OS=Bos taurus OX=9913 GN=LDHB PE=1 SV=1 (A0A3Q1M5R4)	A0A3Q1M5R4 [4]	LDHB	37 kDa	38
Cluster of Glyceraldehyde-3-phosphate dehydrogenase OS=Oryctolagus cuniculus OX=9986 PE=3 SV=1 (A0A5F9DFJ9)	A0A5F9DFJ9 [6]	GAPDH	36 kDa	36
Cluster of Pyruvate kinase OS=Bos taurus OX=9913 GN=PKM PE=1 SV=1 (A5D984)	A5D984 [2]	PKM	58 kDa	36
Inter-alpha-trypsin inhibitor heavy chain H1 OS=Bos taurus OX=9913 GN=ITIH1 PE=1 SV=1	Q0VCM5	ITIH1	101 kDa	35
Alpha-1-microglobulin OS=Bos taurus OX=9913 GN=KIF12 PE=3 SV=3	F1MMK9	KIF12	53 kDa	35
Alpha-2-antiplasmin OS=Bos taurus OX=9913 GN=SERPINF2 PE=1 SV=2	P28800	SERPINF2	55 kDa	35
Cluster of Creatine kinase B-type OS=Bos taurus OX=9913 GN=CKB PE=1 SV=1 (Q5EA61)	Q5EA61 [2]	CKB	43 kDa	34
Cluster of Actin, cytoplasmic 1 OS=Bos taurus OX=9913 GN=ACTB PE=1 SV=1 (P60712)	P60712 [12]	ACTB	42 kDa	33
Prothrombin OS=Bos taurus OX=9913 GN=F2 PE=1 SV=2	P00735	F2	71 kDa	32
Cluster of Fructose-bisphosphate aldolase OS=Bos taurus OX=9913 GN=ALDOC PE=1 SV=1 (A0A3S5ZPB0)	A0A3S5ZPB0 [2]	ALDOC	56 kDa	31
Cluster of Rab GDP dissociation inhibitor alpha OS=Bos taurus OX=9913 GN=GDI1 PE=1 SV=1 (P21856)	P21856 [8]	GDI1	51 kDa	31
Cluster of Uncharacterized protein OS=Bos taurus OX=9913 GN=LOC525947 PE=1 SV=1 (A0A3Q1NEQ0)	A0A3Q1NEQ0 [3]	LOC525947	78 kDa	31
Alpha-1B-glycoprotein OS=Bos taurus OX=9913 GN=A1BG PE=1 SV=1	Q2KJF1	A1BG	54 kDa	30
Cluster of Dihydropyrimidinase like 3 OS=Bos taurus OX=9913 GN=DPYSL3 PE=1 SV=1 (A0A3Q1LXY5)	A0A3Q1LXY5 [7]	DPYSL3	62 kDa	29
Cluster of Gc-globulin OS=Bos taurus OX=9913 GN=GC PE=4 SV=2 (F1N5M2)	F1N5M2 [8]	GC	53 kDa	28
Cluster of Actin-depolymerizing factor OS=Bos taurus OX=9913 GN=GSN PE=1 SV=2 (F1N1I6)	F1N1I6 [5]	GSN	92 kDa	28
Cluster of Periostin OS=Bos taurus OX=9913 GN=POSTN PE=1 SV=1 (A0A3Q1NNK1)	A0A3Q1NNK1 [2]	POSTN	90 kDa	28
Glucose-6-phosphate isomerase OS=Bos taurus OX=9913 GN=GPI PE=1 SV=1	A0A3Q1MP70	GPI	64 kDa	27
Cluster of Phosphoglycerate kinase 1 OS=Bos taurus OX=9913 GN=PGK1 PE=2 SV=3 (Q3T0P6)	Q3T0P6 [3]	PGK1	45 kDa	27
Serpin family D member 1 OS=Bos taurus OX=9913 GN=SERPIND1 PE=3 SV=1	F6R4P6	SERPIND1	63 kDa	27
Cluster of Triosephosphate isomerase OS=Bos taurus OX=9913 GN=TPI1 PE=3 SV=1 (A0A452DIX3)	A0A452DIX3 [2]	TPI1	31 kDa	26
Alpha-1-acid glycoprotein OS=Bos taurus OX=9913 GN=ORM1 PE=2 SV=1	Q3SZR3 (+1)	ORM1	23 kDa	23
Cluster of Fructose-bisphosphate aldolase A OS=Oryctolagus cuniculus OX=9986 GN=ALDOA PE=1 SV=2 (P00883)	P00883 [2]	ALDOA	39 kDa	21
Cluster of Heat shock protein HSP 90-alpha OS=Bos taurus OX=9913 GN=HSP90AA1 PE=1 SV=3 (Q76LV2)	Q76LV2 [2]	HSP90AA1	85 kDa	21
Cluster of Serpin A3-8 OS=Bos taurus OX=9913 GN=SERPINA3-8 PE=2 SV=1 (A6QPQ2)	A6QPQ2 [2]	SERPINA3-8	47 kDa	21
Fatty acid-binding protein, liver OS=Bos taurus OX=9913 GN=FABP1 PE=1 SV=1	P80425	FABP1	14 kDa	20
Adiponectin OS=Bos taurus OX=9913 GN=ADIPOQ PE=4 SV=1	A0A3Q1M564 (+1)	ADIPOQ	35 kDa	19
Cluster of Malate dehydrogenase, mitochondrial OS=Bos taurus OX=9913 GN=MDH2 PE=1 SV=1 (Q32LG3)	Q32LG3 [4]	MDH2	36 kDa	19
Fibrinogen alpha chain OS=Bos taurus OX=9913 GN=FGA PE=4 SV=1	F6QND5	FGA	95 kDa	18
Cluster of L-lactate dehydrogenase OS=Oryctolagus cuniculus OX=9986 PE=3 SV=1 (A0A5F9D4H9)	A0A5F9D4H9 [3]	LDHA	40 kDa	18
Cluster of Malate dehydrogenase, cytoplasmic OS=Bos taurus OX=9913 GN=MDH1 PE=2 SV=3 (Q3T145)	Q3T145 [3]	MDH1	36 kDa	18
Cluster of Peptidyl-prolyl cis-trans isomerase A OS=Oryctolagus cuniculus OX=9986 GN=PPIA PE=2 SV=3 (Q9TTC6)	Q9TTC6 [4]	PPIA	18 kDa	18
Cluster of Transthyretin OS=Bos taurus OX=9913 GN=TTR PE=1 SV=1 (O46375)	O46375 [2]	TTR	16 kDa	18
Complement component C7 OS=Bos taurus OX=9913 GN=C7 PE=3 SV=1	A0A3Q1MP40	C7	90 kDa	17
Cluster of Tetranectin OS=Bos taurus OX=9913 GN=CLEC3B PE=2 SV=1 (Q2KIS7)	Q2KIS7 [2]	CLEC3B	22 kDa	17
Cluster of Phosphatidylethanolamine-binding protein 1 OS=Bos taurus OX=9913 GN=PEBP1 PE=1 SV=2 (P13696)	P13696 [2]	PEBP1	21 kDa	17
Collagen alpha-1(III) chain OS=Bos taurus OX=9913 GN=COL3A1 PE=2 SV=1	Q08E14	COL3A1	138 kDa	16
Cluster of Uncharacterized protein OS=Bos taurus OX=9913 GN=GSTM2 PE=4 SV=1 (A0A3Q1LY34)	A0A3Q1LY34 [7]	GSTM2	30 kDa	16
Plasma serine protease inhibitor OS=Bos taurus OX=9913 GN=SERPINA5 PE=3 SV=1	A0A452DHZ3 (+1)	SERPINA5	44 kDa	16
Serpin family G member 1 OS=Bos taurus OX=9913 GN=SERPING1 PE=3 SV=3	E1BMJ0	SERPING1	52 kDa	16
Cluster of Thrombospondin-1 OS=Bos taurus OX=9913 GN=THBS1 PE=3 SV=1 (A0A3Q1MQV3)	A0A3Q1MQV3 [3]	THBS1	130 kDa	16
Carbonic anhydrase 3 OS=Bos taurus OX=9913 GN=CA3 PE=2 SV=3	Q3SZX4	CA3	29 kDa	15
Vitronectin OS=Bos taurus OX=9913 GN=VTN PE=1 SV=1	Q3ZBS7	VTN	54 kDa	15
Uncharacterized protein OS=Bos taurus OX=9913 GN=LOC528040 PE=4 SV=3	E1B805	LOC528040	186 kDa	14
Lumican OS=Bos taurus OX=9913 GN=LUM PE=1 SV=1	Q05443	LUM	39 kDa	14
Collagen type VI alpha 3 chain OS=Bos taurus OX=9913 GN=COL6A3 PE=1 SV=2	E1BB91	COL6A3	340 kDa	13
Fibulin-1 OS=Bos taurus OX=9913 GN=FBLN1 PE=1 SV=1	A0A3Q1MG73 (+2)	FBLN1	74 kDa	13
Cluster of Glutathione S-transferase OS=Bos taurus OX=9913 GN=GSTM3 PE=1 SV=1 (Q2KIV8)	Q2KIV8 [2]	GSTM3	27 kDa	13
Syntaxin-binding protein 1 OS=Bos taurus OX=9913 GN=STXBP1 PE=3 SV=1	F6R0H3 (+1)	STXBP1	69 kDa	13
CD109 molecule OS=Bos taurus OX=9913 GN=CD109 PE=3 SV=1	A0A3Q1LI93 (+5)	CD109	163 kDa	12
Cluster of Collagen alpha-1(I) chain OS=Bos taurus OX=9913 GN=COL1A1 PE=1 SV=3 (P02453)	P02453 [4]	COL1A1	139 kDa	12
Cystatin-C OS=Bos taurus OX=9913 GN=CST3 PE=1 SV=2	P01035	CST3	16 kDa	12
Fibrinogen beta chain OS=Bos taurus OX=9913 GN=FGB PE=4 SV=1	A0A3Q1MG04 (+1)	FGB	57 kDa	12
Aspartate aminotransferase, cytoplasmic OS=Bos taurus OX=9913 GN=GOT1 PE=1 SV=3	P33097	GOT1	46 kDa	12
Cluster of Heat shock protein HSP 90-beta OS=Bos taurus OX=9913 GN=HSP90AB1 PE=1 SV=2 (G5E507)	G5E507 [5]	HSP90AB1	82 kDa	12
Superoxide dismutase [Cu-Zn] OS=Bos taurus OX=9913 GN=SOD1 PE=1 SV=2	P00442	SOD1	16 kDa	12
Apolipoprotein A-II OS=Bos taurus OX=9913 GN=APOA2 PE=1 SV=2	P81644	APOA2	11 kDa	11
Cluster of Apolipoprotein A-IV OS=Bos taurus OX=9913 GN=APOA4 PE=3 SV=2 (F1N3Q7)	F1N3Q7 [3]	APOA4	52 kDa	11
Cluster of Acidic mammalian chitinase OS=Bos taurus OX=9913 GN=CHIA PE=1 SV=1 (Q95M17)	Q95M17 [2]	CHIA	52 kDa	11
Clusterin OS=Bos taurus OX=9913 GN=CLU PE=1 SV=1	P17697	CLU	51 kDa	11
Coagulation factor V OS=Bos taurus OX=9913 GN=F5 PE=3 SV=3	F1N0I3 (+1)	F5	240 kDa	11
Cluster of Glutamate dehydrogenase (NAD(P)(+)) OS=Bos taurus OX=9913 GN=GLUD1 PE=1 SV=1 (A0A140T871)	A0A140T871 [3]	GLUD1	62 kDa	11
Plasma retinol-binding protein OS=Bos taurus OX=9913 GN=RBP4 PE=3 SV=1	A0A3Q1MSW9	RBP4	29 kDa	11
Aconitate hydratase, mitochondrial OS=Bos taurus OX=9913 GN=ACO2 PE=1 SV=4	P20004	ACO2	85 kDa	10
Cluster of C4b-binding protein alpha chain OS=Bos taurus OX=9913 GN=C4BPA PE=2 SV=1 (Q28065)	Q28065 [2]	C4BPA	69 kDa	10
Cluster of Ceruloplasmin OS=Bos taurus OX=9913 GN=CP PE=1 SV=1 (A0A3Q1NJB1)	A0A3Q1NJB1 [3]	CP	121 kDa	10
Fibrinogen gamma-B chain OS=Bos taurus OX=9913 GN=FGG PE=4 SV=1	A0A3Q1MV91 (+2)	FGG	47 kDa	10
Cluster of Endoplasmic reticulum chaperone BiP OS=Bos taurus OX=9913 GN=HSPA5 PE=2 SV=1 (Q0VCX2)	Q0VCX2 [3]	HSPA5	72 kDa	10
Serpin family A member 10 OS=Bos taurus OX=9913 GN=SERPINA10 PE=3 SV=1	A0A3Q1NJ03 (+1)	SERPINA10	47 kDa	10
Cluster of Talin 1 OS=Oryctolagus cuniculus OX=9986 GN=TLN1 PE=4 SV=1 (A0A5F9CM20)	A0A5F9CM20 [9]	TLN1	262 kDa	10
Cluster of Fibronectin OS=Oryctolagus cuniculus OX=9986 GN=FN1 PE=4 SV=1 (A0A5F9CJW0)	A0A5F9CJW0 [5]	FN1	258 kDa	9	Below cutoff
Cluster of Profilin-1 OS=Bos taurus OX=9913 GN=PFN1 PE=1 SV=2 (P02584)	P02584 [2]	PFN1	15 kDa	9
Apolipoprotein H OS=Bos taurus OX=9913 GN=APOH PE=4 SV=1	A0A140T843	APOH	38 kDa	8
Cluster of Afamin OS=Bos taurus OX=9913 GN=AFM PE=1 SV=1 (G3MYZ3)	G3MYZ3 [2]	AFM	70 kDa	7
C4a anaphylatoxin OS=Oryctolagus cuniculus OX=9986 PE=4 SV=2	G1SS91	C4A	192 kDa	7
Collagen type VI alpha 1 chain OS=Bos taurus OX=9913 GN=COL6A1 PE=1 SV=1	E1BI98	COL6A1	109 kDa	7
Cluster of Collagen alpha-2(I) chain OS=Oryctolagus cuniculus OX=9986 GN=COL1A2 PE=4 SV=1 (A0A5F9D6D6)	A0A5F9D6D6 [2]	COL1A2	113 kDa	6
Cluster of 60 kDa chaperonin OS=Bos taurus OX=9913 GN=HSPD1 PE=1 SV=1 (F1MUZ9)	F1MUZ9 [2]	HSPD1	61 kDa	6
Cluster of Thioredoxin domain-containing protein OS=Oryctolagus cuniculus OX=9986 PE=4 SV=1 (A0A5F9C1N8)	A0A5F9C1N8 [4]	TXNDC12	9 kDa	4
Cluster of Vimentin OS=Oryctolagus cuniculus OX=9986 GN=VIM PE=3 SV=1 (G1SWS9)	G1SWS9 [52]	VIM	54 kDa	4
Cluster of Actinin alpha 1 OS=Oryctolagus cuniculus OX=9986 GN=ACTN1 PE=3 SV=1 (A0A5F9DRU0)	A0A5F9DRU0 [10]	ACTN1	112 kDa	3
Cluster of Protein disulfide-isomerase OS=Oryctolagus cuniculus OX=9986 GN=PDIA3 PE=3 SV=1 (B7NZF1)	B7NZF1 [3]	PDIA3	56 kDa	3
Cluster of Peroxiredoxin-1 OS=Bos taurus OX=9913 GN=PRDX1 PE=2 SV=1 (Q5E947)	Q5E947 [2]	PRDX1	22 kDa	3
Cluster of Spectrin alpha, non-erythrocytic 1 OS=Bos taurus OX=9913 GN=SPTAN1 PE=1 SV=1 (A0A3Q1LWG5)	A0A3Q1LWG5 [4]	SPTAN1	280 kDa	3
Cluster of Metavinculin OS=Oryctolagus cuniculus OX=9986 GN=VCL PE=3 SV=1 (A0A5F9C3B7)	A0A5F9C3B7 [5]	VCL	126 kDa	3
Cluster of Serpin family E member 2 OS=Oryctolagus cuniculus OX=9986 GN=SERPINE2 PE=3 SV=1 (A0A5F9D217)	A0A5F9D217 [8]	SERPINE2	45 kDa	2
Cluster of Calreticulin OS=Oryctolagus cuniculus OX=9986 GN=CALR PE=1 SV=1 (P15253)	P15253 [3]	CALR	48 kDa	1
Caspase recruitment domain family member 6 OS=Oryctolagus cuniculus OX=9986 GN=CARD6 PE=3 SV=1	A0A5F9CJQ2 (+3)	CARD6	92 kDa	1
Cluster of EGF containing fibulin extracellular matrix protein 1 OS=Oryctolagus cuniculus OX=9986 GN=EFEMP1 PE=4 SV=1 (A0A5F9CN81)	A0A5F9CN81 [6]	EFEMP1	54 kDa	1
Cluster of Filamin B OS=Bos taurus OX=9913 GN=FLNB PE=1 SV=1 (A0A3Q1M0Y7)	A0A3Q1M0Y7 [8]	FLNB	276 kDa	1
Cluster of Filamin C OS=Bos taurus OX=9913 GN=FLNC PE=1 SV=1 (A0A3Q1LV98)	A0A3Q1LV98 [7]	FLNC	290 kDa	1
Cluster of Hyaluronan and proteoglycan link protein 1 OS=Oryctolagus cuniculus OX=9986 GN=HAPLN1 PE=4 SV=1 (G1SHY5)	G1SHY5 [2]	HAPLN1	40 kDa	1
Cluster of Stress-70 protein, mitochondrial OS=Bos taurus OX=9913 GN=HSPA9 PE=2 SV=1 (Q3ZCH0)	Q3ZCH0 [2]	HSPA9	74 kDa	1
Cluster of Heparan sulfate proteoglycan 2 OS=Oryctolagus cuniculus OX=9986 GN=HSPG2 PE=4 SV=3 (G1TN89)	G1TN89 [3]	HSPG2	450 kDa	1
Cluster of 72 kDa gelatinase OS=Oryctolagus cuniculus OX=9986 GN=MMP2 PE=3 SV=2 (G1SRJ7)	G1SRJ7 [3]	MMP2	74 kDa	1
Cluster of NID1 protein OS=Bos taurus OX=9913 GN=NID1 PE=2 SV=1 (A6QNS6)	A6QNS6 [5]	NID1	136 kDa	1
Cluster of Mimecan OS=Oryctolagus cuniculus OX=9986 GN=OGN PE=1 SV=1 (Q8MJF1)	Q8MJF1 [3]	OGN	34 kDa	1
Cluster of Protein disulfide-isomerase OS=Bos taurus OX=9913 GN=P4HB PE=1 SV=1 (A0A3Q1LPQ0)	A0A3Q1LPQ0 [2]	P4HB	54 kDa	1
Cluster of Plastin-3 OS=Bos taurus OX=9913 GN=PLS3 PE=2 SV=1 (A7E3Q8)	A7E3Q8 [4]	PLS3	71 kDa	1
Cluster of Osteonectin OS=Oryctolagus cuniculus OX=9986 GN=SPARC PE=3 SV=1 (A0A5F9DB99)	A0A5F9DB99 [5]	SPARC	36 kDa	1
Cluster of Transgelin OS=Oryctolagus cuniculus OX=9986 PE=3 SV=2 (G1T2C4)	G1T2C4 [2]	TAGLN	23 kDa	1
Cluster of Versican OS=Oryctolagus cuniculus OX=9986 GN=VCAN PE=3 SV=2 (G1SHX8)	G1SHX8 [2]	VCAN	371 kDa	1
